# Tissue architecture dynamics underlying immune development and decline in the thymus

**DOI:** 10.1101/2025.06.28.662120

**Authors:** Sophia Liu, Mirco J. Friedrich, Ruth Raichur, Dennis Gong, Niklas Kehl, Qiyu Gong, Bingxian Chen, Karin Gustafsson, Larissa L. Ma, David T. Scadden, Rhiannon K. Macrae, Feng Zhang, Fei Chen

**Author notes:** Corresponding authors (S.L.), (M.J.F.), (F.C.). These authors contributed equally (Sophia Liu, Mirco J. Friedrich, Ruth Raichur).

## Abstract

The age-associated decline in adaptive immune function, widely observed in vertebrates, has been attributed to thymic involution. To gain insights into the structural and transcriptional changes underlying this phenomenon, we employed high-resolution spatial transcriptomics and T-cell receptor (TCR) sequencing in mice. By analyzing 21 thymus samples spanning mouse lifespan, we uncovered significant alterations in thymic organization, including disrupted T cell development and the emergence of B cell aggregates. We also observed age-related changes in cell-cell interactions, marked by increased antigen-presenting cell presence in thymic medullary regions and a shift from inflammatory to suppressive macrophages, fostering an immunosuppressive niche. Furthermore, aged thymus tissues exhibited an abundance of regions with reduced TCR diversity, accompanied by distinct changes to gene expression profiles. Our study establishes a valuable reference for understanding aging-related alterations in adaptive immunity, revealing mechanisms underlying age-induced immunological decline.
