## Supplementary Tables for "Tissue architecture dynamics underlying immune development and decline in the thymus"

### Sheet: Table S1
Mouse Sample Info
Sample Age (days)	Lobe	Library Name
0	Mouse - right	Puck_221024_23
0	Mouse - right	Puck_221024_24
1	Mouse - right	Puck_221024_27
1	Mouse - right	Puck_221024_31
2	Mouse - right	Puck_221024_33
2	Mouse - right	Puck_221024_34
2	Mouse - right	Puck_221024_36
3	Mouse - right	Puck_221024_37
3	Mouse - right	Puck_221024_38
3	Mouse - right	Puck_221024_39
4	Mouse - right	Puck_221103_09
4	Mouse - right	Puck_221103_12
5	Mouse - right	Puck_221019_05
5	Mouse - right	Puck_221019_08
7	Mouse - right	Puck_221019_10
7	Mouse - right	Puck_221019_14
10	Mouse - right	Puck_221006_22
10	Mouse - right	Puck_221006_23
13	Mouse - right	Puck_221011_32
13	Mouse - right	Puck_221011_33
21	Mouse - right	Puck_221118_39
21	Mouse - right	Puck_221118_38
28	Mouse - right	Puck_221118_40
28	Mouse - right	Puck_221103_22
35	Mouse - right	Puck_220930_18
35	Mouse - right	Puck_220930_20
35	Mouse - right	Puck_220930_22
49	Mouse - right	Puck_220930_23
49	Mouse - right	Puck_220930_28
63	Mouse - right	Puck_221011_37
63	Mouse - right	Puck_221011_39
91	Mouse - right	Puck_221011_12
91	Mouse - right	Puck_221011_13
105	Mouse - right	Puck_221006_24
105	Mouse - right	Puck_221006_26
196	Mouse - right	Puck_221006_35
196	Mouse - right	Puck_221006_29
224	Mouse - right	Puck_220930_29
224	Mouse - right	Puck_220930_32
224	Mouse - right	Puck_220930_35
336	Mouse - right	Puck_221014_37
336	Mouse - right	Puck_221019_03
476	Mouse - right	Puck_221006_32
476	Mouse - right	Puck_221011_19
476	Mouse - right	Puck_221011_20
630	Mouse - right	Puck_220930_37
630	Mouse - right	Puck_220930_38

### Sheet: Table S2
Name	Sequence (5' to 3')
mAV01	AGATAATACGACTCACTATAGGGTCGTGGGTCGTGGGCTCGGAGATGTGTATAAGAGACCCGCTCGAATGGGTACAGTTACCTGA
mAV02	AGATAATACGACTCACTATAGGGTCGTGGGTCGTGGGCTCGGAGATGTGTATAAGAGACCGGAAGCTCAGCACTCTGAACCTGA
mAV03	AGATAATACGACTCACTATAGGGTCGTGGGTCGTGGGCTCGGAGATGTGTATAAGAGACACTCTCTCTGAACCTCACAGCTGCCCAA
mAV041	AGATAATACGACTCACTATAGGGTCGTGGGTCGTGGGCTCGGAGATGTGTATAAGAGACCGCTACAGCACCCTGCACATCAC
mAV042	AGATAATACGACTCACTATAGGGTCGTGGGTCGTGGGCTCGGAGATGTGTATAAGAGACTTCTAAGGAGAGCTACAGCACCCTGCAA
mAV043	AGATAATACGACTCACTATAGGGTCGTGGGTCGTGGGCTCGGAGATGTGTATAAGAGACTTCTAAGGAGAGCTACAGCACCCCGCAA
mAV044	AGATAATACGACTCACTATAGGGTCGTGGGTCGTGGGCTCGGAGATGTGTATAAGAGACTTCTAAGGAGCTCTACAGCACCCTGCAA
mAV051	AGATAATACGACTCACTATAGGGTCGTGGGTCGTGGGCTCGGAGATGTGTATAAGAGACTTACAGCCACTCAGCCTGGAGACTA
mAV052	AGATAATACGACTCACTATAGGGTCGTGGGTCGTGGGCTCGGAGATGTGTATAAGAGACCACAGACACCCAGCCTGGAGACA
mAV061	AGATAATACGACTCACTATAGGGTCGTGGGTCGTGGGCTCGGAGATGTGTATAAGAGACCCTTCCACTTGCAGAAAGCCTCAGTA
mAV062	AGATAATACGACTCACTATAGGGTCGTGGGTCGTGGGCTCGGAGATGTGTATAAGAGACTCCTTCCACTTACAGAAAGCCTCAGTGCT
mAV063	AGATAATACGACTCACTATAGGGTCGTGGGTCGTGGGCTCGGAGATGTGTATAAGAGACGGAAGCAGCAGAGGTTTTGAAGCTACAC
mAV071	AGATAATACGACTCACTATAGGGTCGTGGGTCGTGGGCTCGGAGATGTGTATAAGAGACCAGCTCACCTCAATAAGGCCAGCCTGA
mAV072	AGATAATACGACTCACTATAGGGTCGTGGGTCGTGGGCTCGGAGATGTGTATAAGAGACGAGACTCCCAGCCCAGTGACTCA
mAV073	AGATAATACGACTCACTATAGGGTCGTGGGTCGTGGGCTCGGAGATGTGTATAAGAGACCAGAGAGTCGCAACCCAGTGACTCA
mAV074	AGATAATACGACTCACTATAGGGTCGTGGGTCGTGGGCTCGGAGATGTGTATAAGAGACTCAATAGAGCCAGCCTGCATGTTTCA
mAV075	AGATAATACGACTCACTATAGGGTCGTGGGTCGTGGGCTCGGAGATGTGTATAAGAGACGTGTCCATCTTCTCTGATGGTGAAAAGGT
mAV081	AGATAATACGACTCACTATAGGGTCGTGGGTCGTGGGCTCGGAGATGTGTATAAGAGACAGCCACCCTTGACACCTCCAGCCT
mAV082	AGATAATACGACTCACTATAGGGTCGTGGGTCGTGGGCTCGGAGATGTGTATAAGAGACCAGTGGAAGACTCAGAGCCACCCTTA
mAV091	AGATAATACGACTCACTATAGGGTCGTGGGTCGTGGGCTCGGAGATGTGTATAAGAGACGAAAGCCTCCGTGCACTGGAGCGT
mAV092	AGATAATACGACTCACTATAGGGTCGTGGGTCGTGGGCTCGGAGATGTGTATAAGAGACGCTTCGAGGCTGAGTTCAGCAAGAC
mAV093	AGATAATACGACTCACTATAGGGTCGTGGGTCGTGGGCTCGGAGATGTGTATAAGAGACAGTAACTCTTCCTTCCACCTGCGGAAAT
mAV10	AGATAATACGACTCACTATAGGGTCGTGGGTCGTGGGCTCGGAGATGTGTATAAGAGACATCACAGCCACACAGCCTGAAGAC
mAV11	AGATAATACGACTCACTATAGGGTCGTGGGTCGTGGGCTCGGAGATGTGTATAAGAGACCACAGCACGCTGCACATCACAGA
mAV12	AGATAATACGACTCACTATAGGGTCGTGGGTCGTGGGCTCGGAGATGTGTATAAGAGACCAGCTCCTTCCATCTGCAGAAGTCCA
mAV131	AGATAATACGACTCACTATAGGGTCGTGGGTCGTGGGCTCGGAGATGTGTATAAGAGACGCTCTTTGCACATTTCCTCCTCCCAGAA
mAV132	AGATAATACGACTCACTATAGGGTCGTGGGTCGTGGGCTCGGAGATGTGTATAAGAGACGCTCTTTGACTATATCCTCCTCCCAGACCT
mAV141	AGATAATACGACTCACTATAGGGTCGTGGGTCGTGGGCTCGGAGATGTGTATAAGAGACAGACTCTCAGCCTGGAGACTCAGCCT
mAV142	AGATAATACGACTCACTATAGGGTCGTGGGTCGTGGGCTCGGAGATGTGTATAAGAGACAGGAAGATGGACGATTCACAATCTTCTTCAC
mAV151	AGATAATACGACTCACTATAGGGTCGTGGGTCGTGGGCTCGGAGATGTGTATAAGAGACCCGCTATTCTGTAGTCTTCCAGAAATCACA
mAV152	AGATAATACGACTCACTATAGGGTCGTGGGTCGTGGGCTCGGAGATGTGTATAAGAGACCCATCAGCCTTGTCATTTCAGCCTCACT
mAV16	AGATAATACGACTCACTATAGGGTCGTGGGTCGTGGGCTCGGAGATGTGTATAAGAGACAGCCAAAAAGTTCCATCGGACTCATCAC
mAV17	AGATAATACGACTCACTATAGGGTCGTGGGTCGTGGGCTCGGAGATGTGTATAAGAGACCTTTCAACCTGAAGAAATCCCCAGCCCATA
mAV19	AGATAATACGACTCACTATAGGGTCGTGGGTCGTGGGCTCGGAGATGTGTATAAGAGACCTTCTCACTGCACATCACAGCCTCCCT
mAV21	AGATAATACGACTCACTATAGGGTCGTGGGTCGTGGGCTCGGAGATGTGTATAAGAGACTGGCTATTGCCTCTGACAGAAAGTCAC
mBV01	AGATAATACGACTCACTATAGGGTCGTGGGTCGTGGGCTCGGAGATGTGTATAAGAGACCTGATACGGAGCTGAGGCTGCAAGA
mBV02	AGATAATACGACTCACTATAGGGTCGTGGGTCGTGGGCTCGGAGATGTGTATAAGAGACTCAGATCACAGCTCTAAAGCCTGATGACC
mBV03	AGATAATACGACTCACTATAGGGTCGTGGGTCGTGGGCTCGGAGATGTGTATAAGAGACCCAACCCACAGCACTGGAGGACA
mBV04	AGATAATACGACTCACTATAGGGTCGTGGGTCGTGGGCTCGGAGATGTGTATAAGAGACCGCTTCTCACCTCAGTCTTCAGATAAC
mBV05	AGATAATACGACTCACTATAGGGTCGTGGGTCGTGGGCTCGGAGATGTGTATAAGAGACTGCCCAGACAGCTCCAAGCTACA
mBV12	AGATAATACGACTCACTATAGGGTCGTGGGTCGTGGGCTCGGAGATGTGTATAAGAGACCCCAGCAGATTCTCAGTCCAACAGTC
mBV131	AGATAATACGACTCACTATAGGGTCGTGGGTCGTGGGCTCGGAGATGTGTATAAGAGACGCCACCAGAACAACGCAAGAAGC
mBV132	AGATAATACGACTCACTATAGGGTCGTGGGTCGTGGGCTCGGAGATGTGTATAAGAGACACAAGGCCTCCAGACCAAGCCAAT
mBV14	AGATAATACGACTCACTATAGGGTCGTGGGTCGTGGGCTCGGAGATGTGTATAAGAGACGCCTAAAGGAACTAACTCCACTCTCAAGAC
mBV15	AGATAATACGACTCACTATAGGGTCGTGGGTCGTGGGCTCGGAGATGTGTATAAGAGACTGAAGATTCAACCTACAGAACCCAAGGACA
mBV16	AGATAATACGACTCACTATAGGGTCGTGGGTCGTGGGCTCGGAGATGTGTATAAGAGACTGAAGATCCAGAGCACGCAACCCCT
mBV17	AGATAATACGACTCACTATAGGGTCGTGGGTCGTGGGCTCGGAGATGTGTATAAGAGACTCTCTACATTGGCTCTGCAGGCCTAGT
mBV19	AGATAATACGACTCACTATAGGGTCGTGGGTCGTGGGCTCGGAGATGTGTATAAGAGACTCACTGTGACATCTGCCCAGAAGAT
mBV20	AGATAATACGACTCACTATAGGGTCGTGGGTCGTGGGCTCGGAGATGTGTATAAGAGACTTCCCATCAGTCATCCCAACTTATCCTA
mBV23	AGATAATACGACTCACTATAGGGTCGTGGGTCGTGGGCTCGGAGATGTGTATAAGAGACTCTGCAGCCTGGGAATCAGAACGA
mBV24	AGATAATACGACTCACTATAGGGTCGTGGGTCGTGGGCTCGGAGATGTGTATAAGAGACGCATCCTGGAAATCCTATCCTCTGAAGAC
mBV25	AGATAATACGACTCACTATAGGGTCGTGGGTCGTGGGCTCGGAGATGTGTATAAGAGACCCCAATCTCATCCTTCATCTTGGAAATGCT
mBV26	AGATAATACGACTCACTATAGGGTCGTGGGTCGTGGGCTCGGAGATGTGTATAAGAGACTGCAGCCTAGAAATTCAGTCCTCTGAGA
mBV29	AGATAATACGACTCACTATAGGGTCGTGGGTCGTGGGCTCGGAGATGTGTATAAGAGACGGGAGCATTTCTCCCTGATTCTGGATTA
mBV30	AGATAATACGACTCACTATAGGGTCGTGGGTCGTGGGCTCGGAGATGTGTATAAGAGACGCCAAACCTAACATTCTCAACGTTGACAGA
mBV31	AGATAATACGACTCACTATAGGGTCGTGGGTCGTGGGCTCGGAGATGTGTATAAGAGACACGGAGAAGCTGCTTCTCAGCCACA
